# Metabolic analysis of sarcopenic muscle identifies positive modulators of longevity and healthspan in *C. elegans*

**DOI:** 10.1101/2024.10.19.616468

**Authors:** Steffi M Jonk, Alan Nicol, Vicki Chrysostomou, Emma Lardner, Shu-Che Yu, Gustav Stålhammar, Jonathan G Crowston, James R Tribble, Peter Swoboda, Pete A Williams

## Abstract

Sarcopenia is the age-related degeneration of skeletal muscle, resulting in loss of skeletal muscle tone, mass, and quality. Skeletal muscle is a source of systemic metabolites and macromolecules important for neuronal health, function and healthy neuronal aging. Age-related loss of skeletal muscle might result in decreased metabolite and macromolecule availability, resulting in reduced neuronal function or increased susceptibility to unhealthy aging and neurodegenerative diseases. We aimed to identify muscle metabolite candidates that regulate healthy aging. C57BL/6J mice were aged to young adult (4 months) and old age (25 months) and skeletal muscle was collected. Age related muscle loss was confirmed by reduced muscle mass, muscle fiber degeneration, reduced myosin intensity, in addition to a metabolic shift and increased DNA damage in skeletal muscle. Using a low molecular weight enriched metabolomics protocol, we assessed the metabolic profile of skeletal muscle from young adult and old mice and identified 20 metabolites that were significantly changed in aged muscle. These candidate metabolites were tested in *C. elegans* assays of lifespan, health span, muscle-, and mitochondrial morphology under normal and stressed conditions. We identified four candidate metabolites (beta-alanine, 4-guanidinobutanoic acid, 4-hydroxyproline, pantothenic acid) that when supplemented in *C. elegans* provided robust gero- and mitochondrial protection. These candidates also affected life-, and health span in *C. elegans* models of amyotrophic lateral sclerosis and Duchenne muscular dystrophy. Our findings support that aging muscle can be used to identify novel metabolite modulators of lifespan and health and may show promise for future treatments of neurodegenerative and neuromuscular disorders.
