## Supplementary material for "Metabolic analysis of sarcopenic muscle identifies positive modulators of longevity and healthspan in *C. elegans*": Supp Dataset 1

### Sheet: Sign. hits Quad
	t.stat	p.value	neglogp	FDR
Urocanic acid	7.9717	9.3235e-05	4.0304	0.0058754
Pyroglutamic acid	7.7807	0.0001088	3.9634	0.0058754
beta-Alanine	-6.899	0.00023153	3.6354	0.0076977
Nicotinamide riboside	6.6704	0.0002851	3.545	0.0076977
Sarcosine	-5.9277	0.00058297	3.2344	0.011256
4-Hydroxyproline	-5.8028	0.00066162	3.1794	0.011256
4-Guanidinobutanoic acid	5.7077	0.00072954	3.137	0.011256
1-Aminocyclopropanecarboxylic acid	5.3247	0.0010937	2.9611	0.014765
L-Glutamine	4.3822	0.0032259	2.4913	0.038711
Indolelactic acid	4.229	0.0038931	2.4097	0.041744
Pantothenic acid	4.1581	0.0042517	2.3714	0.041744
Indole-3-carboxylic acid	3.9156	0.0057819	2.2379	0.052037
S-Adenosylmethionine	3.8475	0.0063125	2.1998	0.052442
L-Valine	-3.5138	0.0098093	2.0084	0.075536
Glyceric acid	-3.464	0.010491	1.9792	0.075536
Trigonelline	3.2195	0.014663	1.8338	0.096439
L-Asparagine	3.1946	0.01518	1.8187	0.096439
Serotonin	3.0284	0.019158	1.7177	0.11495
2-Hydroxy-3-methylbutyric acid	-2.9763	0.020624	1.6856	0.11723
D-Tryptophan	2.8885	0.023366	1.6314	0.12617
AMP	2.7371	0.029037	1.537	0.14934
4-Hydroxyphenylpyruvic acid	-2.6845	0.031335	1.504	0.15383
Uracil	2.6097	0.03493	1.4568	0.16099
L-Pipecolic acid	-2.5899	0.035952	1.4443	0.16099
L-Palmitoylcarnitine	-2.5577	0.03768	1.4239	0.16099
Dodecanoylcarnitine	-2.5384	0.038757	1.4117	0.16099
L-Proline	-2.4461	0.044361	1.353	0.1728
Citrulline	2.4394	0.044801	1.3487	0.1728
Mevalonolactone	-2.3064	0.054472	1.2638	0.19584
Xanthosine	2.3036	0.054704	1.262	0.19584
Indoxyl sulfate	2.2806	0.056584	1.2473	0.19584
Creatinine	-2.2636	0.058026	1.2364	0.19584
gamma-Aminobutyric acid	2.1654	0.067072	1.1735	0.21687
alpha-Ketoisovaleric acid	2.1456	0.069064	1.1607	0.21687
Hippuric acid	2.1337	0.070281	1.1532	0.21687
(S)-3-Hydroxyisobutyric acid	2.0612	0.078229	1.1066	0.23469
D-Glucurono-6,3-lactone	2.0287	0.082065	1.0858	0.23891
L-Isoleucine	-2.0125	0.08406	1.0754	0.23891
4-Trimethylammoniobutanoic acid	1.97	0.089495	1.0482	0.24783
Maleic acid	1.8698	0.10371	0.98418	0.28001
Acetylglycine	-1.732	0.12688	0.89661	0.33422
L-Tyrosine	-1.6752	0.1378	0.86075	0.34633
Galactitol	-1.6684	0.13918	0.85644	0.34633
Uracil 5-carboxylic acid	1.6589	0.1411	0.85048	0.34633
Hypoxanthine	1.6411	0.14478	0.83928	0.34748
Citraconic acid	1.5654	0.16146	0.79194	0.37908
5-Methylcytosine	1.54	0.16746	0.77608	0.38481
Cortisol	-1.523	0.17159	0.76551	0.38607
Xanthine	1.471	0.18475	0.7334	0.40721
L-Arginine	1.4073	0.20215	0.69432	0.43665
Inosine	1.3738	0.21188	0.67391	0.44859
Allantoin	1.3601	0.21599	0.66557	0.44859
N6,N6,N6-Trimethyl-L-lysine	1.3357	0.22343	0.65086	0.45529
Adenine	1.3004	0.23464	0.6296	0.45931
NADP	1.2795	0.2415	0.61708	0.45931
Niacinamide	-1.2781	0.24196	0.61626	0.45931
NAD	-1.2767	0.24241	0.61545	0.45931
L-Methionine	1.2409	0.25462	0.59411	0.47412
NADH	-1.2168	0.26311	0.57986	0.47643
L-Lysine	1.2124	0.26468	0.57728	0.47643
Quinolinic acid	1.1692	0.2806	0.55191	0.49482
ATP	-1.16	0.28406	0.54659	0.49482
Guanine	-1.1383	0.29243	0.53398	0.49561
Malic acid	-1.1263	0.29716	0.527	0.49561
L-Acetylcarnitine	1.1235	0.29828	0.52537	0.49561
3-Methylhistidine	-1.0807	0.31564	0.5008	0.51651
Guanosine	0.97086	0.36396	0.43895	0.58501
Orotic acid	0.96147	0.36834	0.43375	0.58501
Paraxanthine	-0.94461	0.37631	0.42445	0.58901
NADPH	-0.89392	0.40105	0.3968	0.61246
L-Carnitine	0.89076	0.40264	0.39509	0.61246
Ketoleucine	-0.87392	0.41114	0.38601	0.61671
Uridine	0.83676	0.43036	0.36617	0.6367
Uridine diphosphate glucuronic acid	-0.78286	0.45937	0.33783	0.67044
2-Hydroxybutyric acid	-0.75938	0.47242	0.32567	0.6797
ADP	-0.73238	0.48773	0.31182	0.6797
L-Gulose	-0.7288	0.48978	0.31	0.6797
L-Leucine	-0.72687	0.49089	0.30901	0.6797
Adenosine	0.70326	0.50461	0.29705	0.68984
2-Deoxyglucose	-0.6897	0.51259	0.29023	0.69199
Cytidine	0.65485	0.53348	0.27288	0.71131
2-Hydroxypyridine	-0.61576	0.55754	0.25373	0.73432
Succinic acid	0.5969	0.56937	0.2446	0.74087
Betaine	-0.56948	0.58683	0.23149	0.74599
N6-(Delta2-Isopentenyl)-Adenine	0.56903	0.58712	0.23127	0.74599
L-Phenylalanine	-0.46525	0.65588	0.18318	0.80993
Deoxycytidine	0.46293	0.65746	0.18213	0.80993
Methyl beta-D-glucopyranoside	-0.44001	0.6732	0.17186	0.80993
Phosphoenolpyruvic acid	-0.43809	0.67452	0.171	0.80993
Creatine	-0.43748	0.67494	0.17073	0.80993
L-Threonine	0.41243	0.69236	0.15967	0.8217
N-Acetylserine	-0.39469	0.70482	0.15192	0.8274
Cytosine	0.36722	0.72431	0.14008	0.84113
5'-Methylthioadenosine	0.3027	0.77092	0.11299	0.88573
10-Hydroxydecanoic acid	0.27597	0.79054	0.10208	0.89583
D-Alanine	0.26818	0.79629	0.098926	0.89583
Taurine	-0.24676	0.81218	0.090349	0.90428
trans-Aconitic acid	0.22215	0.83054	0.08064	0.91529
Benzoic acid	-0.20181	0.8458	0.072731	0.92269
3-(3-Hydroxyphenyl)-3-hydroxypropanoic acid	-0.18346	0.85964	0.065683	0.92841
Deoxyuridine	0.133	0.89793	0.046755	0.96017
Oxalacetic acid	-0.11483	0.9118	0.040099	0.96544
Citric acid	0.09607	0.92616	0.033315	0.96745
Thymidine	-0.088948	0.93161	0.030764	0.96745
N-Acetyl-L-methionine	0.05914	0.95449	0.020227	0.97502
cis-Aconitic acid	-0.055924	0.95696	0.019104	0.97502
Thymine	-0.019153	0.98525	0.0064521	0.99045
Guanidoacetic acid	0.012404	0.99045	0.0041677	0.99045

### Sheet: Sign. hits Gastroc
	t.stat	p.value	neglogp	FDR
Serotonin	8.1423	8.143e-05	4.0892	0.0056884
beta-Alanine	-7.8204	0.00010534	3.9774	0.0056884
4-Hydroxyproline	-6.311	0.0003999	3.398	0.014396
Indolelactic acid	4.4404	0.0030063	2.522	0.059204
4-Guanidinobutanoic acid	4.4347	0.0030271	2.519	0.059204
Pyroglutamic acid	4.2445	0.0038191	2.418	0.059204
Urocanic acid	4.1074	0.0045305	2.3439	0.059204
Nicotinamide riboside	4.0844	0.0046637	2.3313	0.059204
Trigonelline	3.9748	0.0053597	2.2709	0.059204
L-Palmitoylcarnitine	-3.9104	0.0058204	2.235	0.059204
S-Adenosylmethionine	3.8339	0.0064249	2.1921	0.059204
Hippuric acid	3.8158	0.0065783	2.1819	0.059204
Pantothenic acid	3.4946	0.010067	1.9971	0.08363
2-Deoxyglucose	-3.2511	0.014035	1.8528	0.10676
2-Hydroxy-3-methylbutyric acid	-3.1294	0.016624	1.7793	0.10676
L-Tyrosine	-3.114	0.016987	1.7699	0.10676
D-Tryptophan	3.0924	0.017507	1.7568	0.10676
Methyl beta-D-glucopyranoside	-3.0809	0.017793	1.7497	0.10676
L-Glutamine	3.0027	0.019866	1.7019	0.11071
Sarcosine	-2.9804	0.020502	1.6882	0.11071
Indoxyl sulfate	2.8955	0.023133	1.6358	0.11394
5-Methylcytosine	2.8649	0.024167	1.6168	0.11394
Galactitol	-2.8621	0.024265	1.615	0.11394
1-Aminocyclopropanecarboxylic acid	2.7286	0.029398	1.5317	0.13229
4-Hydroxyphenylpyruvic acid	-2.5619	0.037448	1.4266	0.15787
Allantoin	2.5518	0.038006	1.4202	0.15787
alpha-Ketoisovaleric acid	2.4293	0.04547	1.3423	0.18188
Phosphoenolpyruvic acid	-2.3742	0.0493	1.3072	0.18771
Citrulline	2.3592	0.050403	1.2975	0.18771
Indole-3-carboxylic acid	2.3228	0.053178	1.2743	0.18794
Dodecanoylcarnitine	-2.313	0.053945	1.2681	0.18794
L-Proline	-2.2102	0.062782	1.2022	0.20628
2-Hydroxypyridine	2.1979	0.063932	1.1943	0.20628
3-Methylhistidine	-2.1873	0.064939	1.1875	0.20628
L-Valine	-2.1585	0.067756	1.1691	0.20907
D-Glucurono-6,3-lactone	2.114	0.072361	1.1405	0.21511
Creatinine	-2.1016	0.073696	1.1326	0.21511
10-Hydroxydecanoic acid	2.0173	0.083457	1.0785	0.23719
NADPH	-1.9507	0.092069	1.0359	0.25094
L-Pipecolic acid	-1.9443	0.09294	1.0318	0.25094
Glyceric acid	-1.905	0.098475	1.0067	0.2594
Uracil	1.8733	0.10317	0.98643	0.2653
L-Arginine	1.7177	0.12954	0.88759	0.32508
Acetylglycine	-1.7006	0.13282	0.87675	0.32508
L-Methionine	1.6871	0.13545	0.86823	0.32508
Uracil 5-carboxylic acid	1.5513	0.16476	0.78315	0.38683
L-Lysine	1.5035	0.17641	0.75348	0.39927
Hypoxanthine	1.4702	0.18498	0.73287	0.39927
4-Trimethylammoniobutanoic acid	1.4573	0.18839	0.72495	0.39927
Deoxycytidine	1.4479	0.19091	0.71918	0.39927
L-Isoleucine	-1.4433	0.19216	0.71634	0.39927
L-Carnitine	1.443	0.19224	0.71616	0.39927
(S)-3-Hydroxyisobutyric acid	1.4173	0.19934	0.70041	0.4062
Guanine	-1.3748	0.21157	0.67454	0.42315
NADH	-1.3576	0.21673	0.66409	0.42557
Xanthine	1.3208	0.2281	0.64187	0.43099
N6,N6,N6-Trimethyl-L-lysine	1.3005	0.2346	0.62966	0.43099
ADP	-1.2873	0.23891	0.62177	0.43099
Guanosine	1.2727	0.24376	0.61305	0.43099
Xanthosine	1.2688	0.24508	0.61069	0.43099
Cortisol	-1.2662	0.24596	0.60913	0.43099
Thymine	1.2619	0.24742	0.60657	0.43099
NAD	-1.2341	0.257	0.59008	0.44056
N6-(Delta2-Isopentenyl)-Adenine	1.1926	0.27189	0.56561	0.45203
AMP	1.1921	0.27205	0.56535	0.45203
2-Hydroxybutyric acid	-1.1789	0.27695	0.5576	0.45319
Quinolinic acid	-1.162	0.28333	0.5477	0.45552
gamma-Aminobutyric acid	1.1529	0.28681	0.54241	0.45552
Cytosine	1.0865	0.31326	0.50409	0.48889
Paraxanthine	-1.0677	0.32107	0.49339	0.48889
Inosine	1.0629	0.32312	0.49063	0.48889
L-Asparagine	1.0563	0.32593	0.48688	0.48889
3-(3-Hydroxyphenyl)-3-hydroxypropanoic acid	-1.0075	0.34726	0.45934	0.51376
ATP	-0.98339	0.35818	0.4459	0.52274
Orotic acid	0.93042	0.38312	0.41666	0.55169
L-Acetylcarnitine	0.90914	0.3935	0.40506	0.55918
Cytidine	0.82662	0.43572	0.3608	0.61114
N-Acetylserine	-0.81264	0.44318	0.35342	0.61225
L-Phenylalanine	-0.80398	0.44785	0.34887	0.61225
trans-Aconitic acid	0.77532	0.46353	0.33392	0.62172
5'-Methylthioadenosine	0.76426	0.46969	0.32819	0.62172
Guanidoacetic acid	-0.76004	0.47205	0.32601	0.62172
Benzoic acid	0.73383	0.4869	0.31256	0.63356
Uridine diphosphate glucuronic acid	-0.68882	0.51311	0.28979	0.65972
L-Threonine	0.67055	0.52401	0.28066	0.6658
Betaine	-0.56493	0.58976	0.22933	0.74062
Deoxyuridine	0.50567	0.62862	0.20161	0.78035
Creatine	-0.48752	0.64079	0.19329	0.78429
Citraconic acid	-0.47934	0.64631	0.18956	0.78429
Ketoleucine	-0.43575	0.67614	0.16996	0.81137
Mevalonolactone	-0.40728	0.69597	0.15741	0.82598
Thymidine	0.37128	0.72141	0.14182	0.84687
Adenine	0.33183	0.74973	0.12509	0.87066
Oxalacetic acid	-0.27846	0.7887	0.10309	0.89929
NADP	0.27448	0.79164	0.10147	0.89929
Uridine	0.26275	0.8003	0.096745	0.89929
Malic acid	0.25278	0.8077	0.09275	0.89929
L-Gulose	-0.23958	0.81752	0.087502	0.90024
Taurine	-0.22926	0.82522	0.083431	0.90024
Niacinamide	-0.18544	0.85815	0.066439	0.91811
L-Leucine	0.16843	0.87101	0.059979	0.91811
cis-Aconitic acid	-0.1624	0.87558	0.057704	0.91811
Adenosine	-0.16236	0.87561	0.05769	0.91811
Citric acid	0.1394	0.89306	0.049121	0.9274
Succinic acid	-0.12145	0.90674	0.042515	0.93265
N-Acetyl-L-methionine	0.091278	0.92983	0.031597	0.94737
D-Alanine	0.048615	0.96258	0.016561	0.97158
Maleic acid	-0.032318	0.97512	0.010942	0.97512

### Sheet: Pathways, KEGG Quad
	Total	Expected	Hits	Raw p	neglogp	Holm adjust	FDR	Impact
Pantothenate and CoA biosynthesis	5	0.87838	3	0.035278	1.4525	1	1	0.02857
Arginine and proline metabolism	8	1.4054	3	0.14094	0.85097	1	1	0.06099
Pentose phosphate pathway	1	0.17568	1	0.17568	0.75529	1	1	0
D-Glutamine and D-glutamate metabolism	1	0.17568	1	0.17568	0.75529	1	1	0
Nitrogen metabolism	1	0.17568	1	0.17568	0.75529	1	1	0
Glycerolipid metabolism	1	0.17568	1	0.17568	0.75529	1	1	0.09346
Glyoxylate and dicarboxylate metabolism	5	0.87838	2	0.20954	0.67872	1	1	0.07937
Glycine, serine and threonine metabolism	6	1.0541	2	0.28279	0.54854	1	1	0.10915
Alanine, aspartate and glutamate metabolism	6	1.0541	2	0.28279	0.54854	1	1	0.11378
Glutathione metabolism	2	0.35135	1	0.32247	0.49151	1	1	0.00709
Histidine metabolism	2	0.35135	1	0.32247	0.49151	1	1	0.12295
beta-Alanine metabolism	2	0.35135	1	0.32247	0.49151	1	1	0.39925
Aminoacyl-tRNA biosynthesis	12	2.1081	3	0.35239	0.45297	1	1	0
Arginine biosynthesis	3	0.52703	1	0.4448	0.35183	1	1	0
Propanoate metabolism	3	0.52703	1	0.4448	0.35183	1	1	0
Cysteine and methionine metabolism	3	0.52703	1	0.4448	0.35183	1	1	0.05271
Pyrimidine metabolism	10	1.7568	2	0.56067	0.2513	1	1	0
Nicotinate and nicotinamide metabolism	5	0.87838	1	0.63069	0.20018	1	1	0
Valine, leucine and isoleucine degradation	6	1.0541	1	0.70027	0.15473	1	1	0
Valine, leucine and isoleucine biosynthesis	6	1.0541	1	0.70027	0.15473	1	1	0
Purine metabolism	12	2.1081	1	0.92061	0.035923	1	1	0

### Sheet: Pathways, KEGG Gastroc
	Total	Expected	Hits	Raw p	neglogp	Holm adjust	FDR	Impact
Fatty acid degradation	1	0.12162	1	0.12162	0.91499	1	1	0
Tryptophan metabolism	1	0.12162	1	0.12162	0.91499	1	1	0.10493
Glutathione metabolism	2	0.24324	1	0.22991	0.63843	1	1	0.00709
Tyrosine metabolism	2	0.24324	1	0.22991	0.63843	1	1	0.08276
Histidine metabolism	2	0.24324	1	0.22991	0.63843	1	1	0.12295
beta-Alanine metabolism	2	0.24324	1	0.22991	0.63843	1	1	0.39925
Ubiquinone and other terpenoid-quinone biosynthesis	2	0.24324	1	0.22991	0.63843	1	1	1
Arginine and proline metabolism	8	0.97297	2	0.24937	0.60316	1	1	0.06099
Phenylalanine metabolism	3	0.36486	1	0.32618	0.48655	1	1	0
Phenylalanine, tyrosine and tryptophan biosynthesis	3	0.36486	1	0.32618	0.48655	1	1	0
Propanoate metabolism	3	0.36486	1	0.32618	0.48655	1	1	0
Pantothenate and CoA biosynthesis	5	0.60811	1	0.48724	0.31225	1	1	0.02143
Pyrimidine metabolism	10	1.2162	1	0.75082	0.12447	1	1	0

### Sheet: Enrichment, RampDB Quad
	total	expected	hits	Raw p	Holm p	FDR
Transport of inorganic cations/anions and amino acids/oligopeptides	52	0.158	6	3.84e-09	1.27e-05	1.27e-05
Metabolism of amino acids and derivatives	283	0.859	9	1.21e-08	4e-05	1.72e-05
Amino acid transport across the plasma membrane	32	0.0972	5	2.08e-08	6.89e-05	1.72e-05
Na+/Cl- dependent neurotransmitter transporters	32	0.0972	5	2.08e-08	6.89e-05	1.72e-05
Biochemical pathways: part I	445	1.35	10	2.87e-08	9.52e-05	1.91e-05
SLC-mediated transmembrane transport	155	0.471	7	1.02e-07	0.000338	5.63e-05
Metabolism	1370	4.16	13	3.52e-07	0.00116	0.000167
Transport of small molecules	208	0.632	7	7.74e-07	0.00256	0.000321
Transport of bile salts and organic acids, metal ions and amine compounds	76	0.231	5	1.78e-06	0.00589	0.000656
mRNA, protein, and metabolite inducation pathway by cyclosporin A	13	0.0395	3	6.15e-06	0.0203	0.00204
Histidine catabolism	22	0.0668	3	3.26e-05	0.108	0.00983
Aspartate and asparagine metabolism	24	0.0729	3	4.27e-05	0.141	0.0115
Nitrogen metabolism	25	0.0759	3	4.84e-05	0.16	0.0115
Transcription/Translation	25	0.0759	3	4.84e-05	0.16	0.0115
Amino acid transport defects (IEMs)	27	0.082	3	6.14e-05	0.203	0.0136
Nicotinate and nicotinamide metabolism	28	0.085	3	6.86e-05	0.227	0.0142
Translation	83	0.252	4	8.22e-05	0.271	0.0148
Canavan Disease	30	0.0911	3	8.47e-05	0.28	0.0148
Hypoacetylaspartia	30	0.0911	3	8.47e-05	0.28	0.0148
Aspartate Metabolism	31	0.0941	3	9.37e-05	0.309	0.0155
Histidine metabolism	34	0.103	3	0.000124	0.409	0.0187
Histidinemia	34	0.103	3	0.000124	0.409	0.0187
Metabolism of vitamins and cofactors	189	0.574	5	0.000153	0.505	0.0221
Glyoxylate metabolism and glycine degradation	38	0.115	3	0.000174	0.572	0.0232
Disease	470	1.43	7	0.000175	0.575	0.0232

### Sheet: Enrichment, RampDB Gastroc
	total	expected	hits	Raw p	Holm p	FDR
Metabolism	1370	3.52	11	3.48e-06	0.0115	0.0115
Histidine catabolism	22	0.0565	3	1.89e-05	0.0628	0.0229
SLC-mediated transmembrane transport	155	0.398	5	2.26e-05	0.0749	0.0229
Metabolism of amino acids and derivatives	283	0.727	6	2.76e-05	0.0914	0.0229
Na+/Cl- dependent neurotransmitter transporters	32	0.0822	3	6.01e-05	0.199	0.0343
Histidine metabolism	34	0.0874	3	7.23e-05	0.24	0.0343
Histidinemia	34	0.0874	3	7.23e-05	0.24	0.0343
Transport of small molecules	208	0.534	5	9.38e-05	0.31	0.0389
Metabolic disorders of biological oxidation enzymes	51	0.131	3	0.000246	0.813	0.0864
Transport of inorganic cations/anions and amino acids/oligopeptides	52	0.134	3	0.00026	0.861	0.0864
Biochemical pathways: part I	445	1.14	6	0.000357	1	0.108
Disease	470	1.21	6	0.000484	1	0.134
Serotonin and melatonin biosynthesis	15	0.0385	2	0.000619	1	0.158
Biological oxidations	317	0.815	5	0.000687	1	0.162
Transport of bile salts and organic acids, metal ions and amine compounds	76	0.195	3	0.000801	1	0.162
Transmission across Chemical Synapses	77	0.198	3	0.000832	1	0.162
Neuronal System	77	0.198	3	0.000832	1	0.162
Metabolism of vitamins and cofactors	189	0.486	4	0.000951	1	0.175
7q11.23 copy number variation syndrome	19	0.0488	2	0.001	1	0.175
Tryptophan catabolism leading to NAD+ production	23	0.0591	2	0.00147	1	0.245
beta-Alanine metabolism	28	0.0719	2	0.00219	1	0.29
Nicotinate and nicotinamide metabolism	28	0.0719	2	0.00219	1	0.29
Carnosinuria, carnosinemia	28	0.0719	2	0.00219	1	0.29
GABA-Transaminase Deficiency	28	0.0719	2	0.00219	1	0.29
Ureidopropionase Deficiency	28	0.0719	2	0.00219	1	0.29
